# The first RNA viruses detected in a trypanosome: novel narnaviruses and a leishmaniavirus in the gecko parasite *Trypanosoma platydactyli*

**DOI:** 10.64898/2025.12.11.693634

**Authors:** Alexei Yu. Kostygov, Danyil Grybchuk, Donnamae Klocek, Jan Votýpka, Jairo A. Mendoza-Roldan, Julius Lukeš, Vyacheslav Yurchenko

## Abstract

**Background:** Trypanosomatids are parasitic flagellates best known for human pathogens causing sleeping sickness, Chagas disease, and leishmaniasis. RNA viruses infecting these protists have recently gained attention for their role in disease severity. While numerous such viruses have been described in *Leishmania* and several other trypanosomatid genera, none have previously been documented in the iconic genus *Trypanosoma*.

**Results:** We report the first discovery and molecular characterization of RNA viruses in trypanosomes, identifying a leishmaniavirus and two narnaviruses in a single strain of *Trypanosoma platydactyli*, a parasite of the common wall gecko. The leishmaniavirus genome revealed a conserved organization, including a putative ribosomal frameshift site and a hairpin-like secondary structure typical of the genus. Phylogenetic inference indicates that it is closely related to leishmaniaviruses from Old World *Leishmania* spp., consistent with shared vector ecology. The two narnaviruses have distinct origins, although both cluster with viruses of other trypanosomatids, suggesting historical exchanges among co-infecting parasites.

**Conclusions:** Our study expands both the known diversity of RNA viruses in trypanosomatids and the range of trypanosomatid genera that host these viruses, providing guidance for future screening. We suggest that vector ecology—particularly feeding behavior—may influence viral acquisition by trypanosomes, explaining the previous absence of viral reports from intensively studied trypanosomes of medical relevance vectored by tsetse flies or kissing bugs. Therefore, overlooked species transmitted by Nematocera represent promising candidates for future viral discovery. This concept extends beyond trypanosomatids, providing a general framework for understanding the conditions that permit viral host switching by viruses among microeukaryotes.
