## Additional file 1: Table S1-S4 for "The first RNA viruses detected in a trypanosome: novel narnaviruses and a leishmaniavirus in the gecko parasite *Trypanosoma platydactyli*"

### Sheet: Table S1
	original description (Catouillard, 1909)		Telford, 1995*	This study
	written in the text	measured from images
Total length	36–56	48.7–61.1	-	46.0–55.7
Body length	-	31.8–44.1	26–38 .5	33.5–38.7
width	8–14	8.0–14.1	8–13	12.3–13.4
free flagellum	12–18.5	16.8–17.0	5–15	12.6–17.0
kinetoplast to nucleus**	0.5–1.0	0.4–0.8	0.3–1.0	0.3–0.4
kinetoplast to posterior	-	6.5–9.1	-	8.6–13.2
nucleus to posterior	-	6.7–11.4	-	8.2–14.0
nucleus diameter	-	2.0–3.0	-	2.0
all measurements are in μm
*Telford SR. 1995 A review of trypanosomes of gekkonid lizards, including the description of five new species. Syst. Parasitol. 31, 37–52
**The nuclear margins are indistinct, therefore this small distance cannot be measured precisely.

### Sheet: Table S2
	tadpole-like	epimastigotes	trypomastigotes
Body length	10.9–18.8	26.7–40.2	15.5–19.1
width	2.0–2.8	2.2–3.6	0.9–1.9
free flagellum	-	7.3–17.6	7.3–10.9
nucleus length	2.8–3.9	3.1–3.6	3.6–4.0
nucleus to anterior	1.9–2.5	15.7–17.6	-
kinetoplast to anterior	1.8–2.5	15.0–17.3	-
nucleus to posterior	-	-	3.9–8.9
kinetoplast to posterior	-	-	3.1–4.7
all measurements are in μm

### Sheet: Table S3
Virus	genome size, nt	abundance (RPKM)	Accession	ORF, aa	5' non-coding region, nt	3' non-coding region, nt
TplaLRV	5303	31908	PV052909	51 (ORF1)	178	51
				714 (capsid)
				944 (RDRP)
TplaNV1	3668	15087	PV052908	1180 (RDRP)	36	84
TplaNV1	2797	7098	PV052907	886 (RDRP)	75	61

### Sheet: Table S4
	algorithm	BLOSUM (similarity level)	gap extension penalty	minimum alignment length	Substitution model
narnavirus RDRP	E-INS-i	45	0.6	0.28	LG+F+I+G4
LRV capsid	L-INS-i	62	0.2	0.65	LG+F+I+G4
LRV RDRP	E-INS-i	45	0.8	0.80	LG+F+I+G4
